# Allele-specific expression is associated with lower translational efficiency in mouse embryos and stem cells

**DOI:** 10.64898/2026.09.08.750229

**Authors:** Dayea Park, Angélica Liechti, David Gatfield, Can Cenik

**Author notes:** Corresponding author: (CC).

## Abstract

An mRNA’s cytoplasmic fate can be shaped by its transcriptional history, its modifications and associated protein complexes. Allele-specific expression (ASE), in which a gene’s two alleles are transcribed unequally, provides a natural experiment given that the alleles can differ in sequence or chromatin state, yet their transcripts share the same cytoplasm. We previously found lower translational efficiency (TE) among genes with ASE in early mouse embryos. Because that observation came from one cross direction and from preimplantation stages only, sequence-dependent and parent-of-origin-dependent ASE could not be separated, and whether the association held in other cell types remained unknown. Here we addressed both by generating RNA sequencing and ribosome profiling data from reciprocal-cross mouse 8-cell embryos, individual embryonic stem cell clones, neural progenitor cells, and adult tissues. In 8-cell embryos, both sequence-dependent and parent-of-origin-dependent ASE were associated with lower TE. Genes with ASE at the 8-cell stage also had lower protein abundance at the subsequent morula stage. Ribo-ITP, which enables ribosome profiling from single clones, allowed assessing the relationship between ASE and TE in individual embryonic stem cell clones. We found that TE was lower wherever a gene was allelically imbalanced, and the reduction was larger where that imbalance was consistent across clones. The same association held in neural progenitors, and when ASE was defined from independent published datasets, but was not detected in adult tissues. Allelic imbalance in transcription is therefore accompanied by reduced translation of the resulting mRNAs, though the intermediate carrying allelic information to the translation machinery remains unidentified.
