## Supplementary Tables for "Allele-specific expression is associated with lower translational efficiency in mouse embryos and stem cells"

### Sheet: S12 Table
S12 Table. Variable number of genes with ASE across clones.
Clone name	Genes with ASE	Genes with consistent ASE	Genes with variable ASE
clone_A	164	29	135
clone_B	170	30	140
clone_C	127	26	101
clone_D	141	30	111
clone_E	136	26	110
clone_F	168	29	139
clone_G	152	28	124
clone_I	158	28	130
clone_J	137	27	110
clone_K	176	29	147
clone_L	137	26	111
clone_M	148	28	120
clone_N	160	30	130

### Sheet: S13 Table
S13 Table. Statistical results of clone-specific TE comparisons.
Clone name	Mean TE diff	Lower CI	Upper CI	P-value	Assigned figure
clone_A	-0.306116	-0.454569	-0.164551	3.22776e-05	Fig 4B
clone_B	-0.360578	-0.510184	-0.213599	2.42164e-06	Fig 4B
clone_C	-0.395316	-0.572372	-0.232401	8.54199e-05	Fig 4B
clone_D	-0.43246	-0.597194	-0.256559	1.63473e-05	Fig 4B
clone_E	-0.282975	-0.467558	-0.1059	0.0014988	Fig 4B
clone_F	-0.449452	-0.612233	-0.287746	7.65865e-07	Fig 4B
clone_G	-0.339393	-0.485257	-0.199841	1.70189e-06	Fig 4B
clone_H	-0.333636	-0.489421	-0.177631	0.000105707	Fig 4B
clone_I	-0.400823	-0.583019	-0.223188	7.99419e-05	Fig 4B
clone_J	-0.299889	-0.447936	-0.159724	5.24989e-05	Fig 4B
clone_K	-0.435203	-0.593001	-0.267252	6.90681e-06	Fig 4B
clone_L	-0.408475	-0.578072	-0.240532	8.26671e-06	Fig 4B
clone_M	-0.411257	-0.569253	-0.242363	3.63426e-06	Fig 4B
clone_A	-0.447142	-0.683625	-0.205322	0.000752407	Fig 4D
clone_B	-0.466338	-0.746761	-0.182992	0.000870743	Fig 4D
clone_C	-0.408487	-0.639279	-0.166617	0.00846421	Fig 4D
clone_D	-0.42856	-0.723181	-0.112217	0.00544932	Fig 4D
clone_E	-0.302695	-0.619545	0.0262438	0.0512825	Fig 4D
clone_F	-0.415318	-0.689815	-0.107518	0.00418524	Fig 4D
clone_G	-0.400948	-0.675968	-0.0905761	0.00136054	Fig 4D
clone_H	-0.466205	-0.691889	-0.191762	0.00113245	Fig 4D
clone_I	-0.408507	-0.721684	-0.0969302	0.00907753	Fig 4D
clone_J	-0.442371	-0.702495	-0.19803	0.000833475	Fig 4D
clone_K	-0.500228	-0.765737	-0.194219	0.000758398	Fig 4D
clone_L	-0.434732	-0.70377	-0.120207	0.00379497	Fig 4D
clone_M	-0.458029	-0.748738	-0.17016	0.00164561	Fig 4D
clone_A	-0.16719	-0.313624	-0.0278919	0.0226798	Fig 4E
clone_B	-0.217277	-0.371641	-0.063309	0.00409809	Fig 4E
clone_C	-0.255907	-0.434645	-0.0927428	0.0172176	Fig 4E
clone_D	-0.282273	-0.456023	-0.101809	0.00790776	Fig 4E
clone_E	-0.185065	-0.362656	-0.00753721	0.0388213	Fig 4E
clone_F	-0.328223	-0.479278	-0.17319	0.000710032	Fig 4E
clone_G	-0.212491	-0.36155	-0.0644967	0.00284542	Fig 4E
clone_H	-0.188975	-0.335697	-0.0314101	0.0395059	Fig 4E
clone_I	-0.266004	-0.437951	-0.0748049	0.0148371	Fig 4E
clone_J	-0.170754	-0.315993	-0.0342082	0.0252998	Fig 4E
clone_K	-0.273191	-0.431071	-0.0926925	0.0102096	Fig 4E
clone_L	-0.269176	-0.444867	-0.100396	0.00489302	Fig 4E
clone_M	-0.264912	-0.417425	-0.0934435	0.00442501	Fig 4E
clone_A	-0.120465	-0.205214	-0.0322977	0.00243134	Fig 4F
clone_B	-0.104439	-0.209096	0.000710021	0.0314941	Fig 4F
clone_C	-0.131054	-0.255988	-0.0140167	0.0831217	Fig 4F
clone_D	-0.186111	-0.316247	-0.0612574	0.00775405	Fig 4F
clone_E	-0.0840341	-0.191776	0.031007	0.102727	Fig 4F
clone_F	-0.148392	-0.25785	-0.0445218	0.000522459	Fig 4F
clone_G	-0.138872	-0.236553	-0.033026	0.0018199	Fig 4F
clone_H	-0.148349	-0.244756	-0.0473424	0.00347487	Fig 4F
clone_I	-0.157007	-0.269223	-0.0508537	0.00677317	Fig 4F
clone_J	-0.286066	-0.383748	-0.18602	7.29464e-09	Fig 4F
clone_K	-0.117111	-0.24305	-0.00176266	0.0210726	Fig 4F
clone_L	-0.218412	-0.330148	-0.0931717	0.000174628	Fig 4F
clone_M	-0.134616	-0.245183	-0.0149947	0.00412302	Fig 4F
clone_A	-0.341843	-0.563916	-0.139221	0.00107109	S15A Fig
clone_B	-0.417809	-0.635467	-0.188807	0.000150037	S15A Fig
clone_C	-0.368326	-0.62317	-0.132439	0.00507608	S15A Fig
clone_D	-0.462741	-0.720431	-0.226512	0.000323694	S15A Fig
clone_E	-0.292269	-0.544818	-0.0407799	0.00569483	S15A Fig
clone_F	-0.563459	-0.778292	-0.340197	8.99579e-07	S15A Fig
clone_G	-0.341674	-0.567308	-0.119428	0.0023258	S15A Fig
clone_H	-0.369104	-0.573926	-0.145929	0.00118307	S15A Fig
clone_I	-0.49848	-0.756417	-0.245397	0.000329626	S15A Fig
clone_J	-0.275537	-0.480072	-0.0697364	0.00712183	S15A Fig
clone_K	-0.541003	-0.778309	-0.314268	4.2679e-05	S15A Fig
clone_L	-0.503184	-0.730618	-0.276821	0.000106199	S15A Fig
clone_M	-0.497773	-0.732305	-0.261263	6.41903e-05	S15A Fig
clone_A	-0.708381	-1.02849	-0.367416	0.000419245	S15B Fig
clone_B	-0.733043	-1.12045	-0.328108	0.000920672	S15B Fig
clone_C	-0.489964	-0.822621	-0.172898	0.0393014	S15B Fig
clone_D	-0.613879	-1.03768	-0.17139	0.00736812	S15B Fig
clone_E	-0.50523	-0.961389	-0.0473482	0.0266568	S15B Fig
clone_F	-0.654012	-1.03409	-0.243105	0.00265716	S15B Fig
clone_G	-0.623098	-1.0409	-0.17814	0.0026419	S15B Fig
clone_H	-0.724003	-1.09088	-0.342911	0.00125955	S15B Fig
clone_I	-0.610308	-1.08867	-0.192066	0.0135706	S15B Fig
clone_J	-0.775141	-1.16498	-0.406088	0.000284847	S15B Fig
clone_K	-0.781888	-1.15603	-0.363421	0.000592149	S15B Fig
clone_L	-0.672303	-1.08421	-0.207428	0.00507758	S15B Fig
clone_M	-0.723414	-1.17569	-0.286092	0.00181663	S15B Fig
clone_A	-0.117131	-0.309651	0.0813846	0.197787	S15C Fig
clone_B	-0.187764	-0.40695	0.0314452	0.0522411	S15C Fig
clone_C	-0.196481	-0.425541	0.0344466	0.112875	S15C Fig
clone_D	-0.240179	-0.501319	0.00294626	0.0468252	S15C Fig
clone_E	-0.122017	-0.359467	0.129627	0.136722	S15C Fig
clone_F	-0.368127	-0.595935	-0.154276	0.00106279	S15C Fig
clone_G	-0.137936	-0.361159	0.0962899	0.184063	S15C Fig
clone_H	-0.139617	-0.366528	0.0906874	0.152138	S15C Fig
clone_I	-0.293006	-0.526627	-0.0157452	0.0306915	S15C Fig
clone_J	-0.0410466	-0.252548	0.157271	0.484167	S15C Fig
clone_K	-0.282566	-0.51798	-0.0376668	0.034283	S15C Fig
clone_L	-0.281681	-0.52342	-0.0358593	0.0230973	S15C Fig
clone_M	-0.261105	-0.49411	-0.0322549	0.0265885	S15C Fig
clone_A	-0.140732	-0.258089	-0.0177434	0.0322029	S15D Fig
clone_B	-0.105103	-0.254477	0.0421612	0.0788978	S15D Fig
clone_C	-0.131104	-0.277571	0.0264344	0.144146	S15D Fig
clone_D	-0.254104	-0.419701	-0.0859146	0.00489229	S15D Fig
clone_E	-0.0808761	-0.218391	0.0556677	0.302432	S15D Fig
clone_F	-0.204695	-0.35621	-0.0633562	0.00243878	S15D Fig
clone_G	-0.156147	-0.311456	-0.01688	0.0179977	S15D Fig
clone_H	-0.16888	-0.293289	-0.0363763	0.00710392	S15D Fig
clone_I	-0.186764	-0.334588	-0.040687	0.0177417	S15D Fig
clone_J	-0.242569	-0.372315	-0.103867	0.000423305	S15D Fig
clone_K	-0.175915	-0.332771	-0.0297466	0.016194	S15D Fig
clone_L	-0.283186	-0.430848	-0.142669	0.000487025	S15D Fig
clone_M	-0.181298	-0.34134	-0.0159557	0.00474584	S15D Fig

### Sheet: S20 Table
S20 Table. Primer sequences for qRT-PCR.
Primer name	Sequence
Map2_RT_F	GTGGAGGAAGCAGCAAGTG
Map2_RT_R	AGGGAGGATGGAGGAAGG
BTubulin3_RT_F	CCAGCGGCAACTATGTAGG
BTubulin3_RT_R	CACCACTCTGACCAAAGATAAAG
Nestin_RT_F	AGCAGGGTCTACAGAGTCAG
Nestin_RT_R	GTCCTGTATGTAGCCACTTCC
Pou5f1_RT_F	TGTGGACCTCAGGTTGGACT
Pou5f1_RT_R	CTTCTGCAGGGCTTTCATGT
Nanog_RT_F2	CAGATAGGCTGATTTGGTTGGTGT
Nanog_RT_R2	CATCTTCTGCTTCCTGGCAA
Sox2_RT_F	GCACAACTCGGAGATCAGCA
Sox2_RT_R	ATCGGTTGCATCTGTGCCG
Actb_RT_F	CTGGCTCCTAGCACCATGAAGATC
Actb_RT_R	TGCTGATCCACATCTGCTGG

### Sheet: S21 Table
S21 Table. Total mapped read counts.
Sample_name	Mapped read count
Ribo_mESC_clone_A	644528
Ribo_mESC_clone_B	955992
Ribo_mESC_clone_C	533151
Ribo_mESC_clone_D	2126758
Ribo_mESC_clone_E	888567
Ribo_mESC_clone_F	1745667
Ribo_mESC_clone_G	379044
Ribo_mESC_clone_H	661145
Ribo_mESC_clone_I	1779776
Ribo_mESC_clone_J	228200
Ribo_mESC_clone_K	3448470
Ribo_mESC_clone_L	2917283
Ribo_mESC_clone_M	5195797
RNA_mESC_clone_A	5183551
RNA_mESC_clone_B	4951735
RNA_mESC_clone_C	2114068
RNA_mESC_clone_D	3733372
RNA_mESC_clone_E	3152604
RNA_mESC_clone_F	4785600
RNA_mESC_clone_G	4578365
RNA_mESC_clone_H	4201009
RNA_mESC_clone_I	3659820
RNA_mESC_clone_J	5750488
RNA_mESC_clone_K	3752508
RNA_mESC_clone_L	4083219
RNA_mESC_clone_M	4743627
Ribo_NPC_clone_A	185317
Ribo_NPC_clone_B	213684
Ribo_NPC_clone_C	200514
Ribo_NPC_clone_D	278218
Ribo_NPC_clone_E	44108
RNA_NPC_clone_A	6275571
RNA_NPC_clone_B	4968805
RNA_NPC_clone_C	5466725
RNA_NPC_clone_D	6349630
RNA_NPC_clone_E	6476725
Ribo_8cell_BxC_A	103233
Ribo_8cell_BxC_B	181355
Ribo_8cell_BxC_C	135312
Ribo_8cell_BxC_D	111441
Ribo_8cell_CxB_A	330093
Ribo_8cell_CxB_B	267022
Ribo_8cell_CxB_C	188690
Ribo_8cell_CxB_D	198227
RNA_8cell_BxC_A_Smart-seq3	5499357
RNA_8cell_BxC_B_Smart-seq3	5706972
RNA_8cell_BxC_C_Smart-seq3	6498875
RNA_8cell_BxC_D_Smart-seq3	4303088
RNA_8cell_CxB_A_Smart-seq3	4431276
RNA_8cell_CxB_B_Smart-seq3	7338891
RNA_8cell_CxB_C_Smart-seq3	8062311
RNA_8cell_CxB_A_NEB	30712799
RNA_8cell_CxB_B_NEB	21430381
RNA_8cell_CxB_C_NEB	2172205
RNA_8cell_CxB_D_NEB	25028367
RNA_adult_kidney_rep1	5181477
RNA_adult_kidney_rep2	5437553
RNA_adult_kidney_rep3	5823463
Ribo_adult_kidney_rep1	2432901
Ribo_adult_kidney_rep2	3324403
Ribo_adult_kidney_rep3	2693617
RNA_adult_liver_rep1	11025320
RNA_adult_liver_rep2	14672440
RNA_adult_liver_rep3	19249570
Ribo_adult_liver_rep1	1288078
Ribo_adult_liver_rep2	1728411
Ribo_adult_liver_rep3	1765718
RNA_adult_lung_rep1	13705615
RNA_adult_lung_rep2	6523370
RNA_adult_lung_rep3	5181477
Ribo_adult_lung_rep1	4248536
Ribo_adult_lung_rep2	4323541
Ribo_adult_lung_rep3	3879729
